# Differential Expression of Edar and Xedar During Mouse and Rat Tail Appendage Development

**DOI:** 10.1101/2024.12.01.626243

**Authors:** Slawomir A. Wisniewski

## Abstract

Skin appendages, such as hair follicles and scales, represent evolutionary adaptations that vary among different species. Mouse and rat tails exhibit distinct appendage types, with mice developing hair follicles and rats developing scales. The study investigated whether the differential expression of Edar and Xedar, critical regulators of ectodermal development, could explain these distinct developmental outcomes by measuring Edar and Xedar expression in mouse and rat tail tissues during embryonic development using quantitative real-time PCR. Expression levels were normalized to actin and analyzed using mathematical modeling and statistical approaches. It was found that distinct temporal patterns of gene expression between species. Mouse tissues showed a dramatic peak in Xedar expression during days 3-4, coinciding with hair follicle initiation, while rat tissues maintained relatively stable Xedar expression. Edar expression showed opposing trends between species, with a gradual increase in mice and a decrease in rats. These findings provide the first quantitative evidence for species-specific regulation of Edar and Xedar during appendage development, suggesting a molecular basis for determining hair versus scale fate.
