## Supplementary material for "Differential Expression of Edar and Xedar During Mouse and Rat Tail Appendage Development": Real-time PCR results data

		Actb														Edar/Actb
	Developmental day	1	2	3	4	5	6	7	8	9	10	11	12			1	2	3	4	5	6	7	8	9	10	11	12	MEAN	SD
Day 1 mouse	11	1522	1345	1839	1755	1520	1340	1850	1757	1510	1350	1851	1744			57,62	67,33	48,61	49,57	57,76	67,62	48,59	49,48	58,13	67,04	48,11	49,85	55,81	7,91
Day 2 mouse	12	1279	1184	1223	1328	1270	1180	1230	1332	1279	1184	1231	1325			66,62	74,43	71,01	60,61	67,02	74,60	70,36	60,51	66,46	74,35	70,46	60,67	68,09	5,36
Day 3 mouse	13	1850	1272	1612	1513	1847	1286	1665	1566	1848	1292	1641	1543			58,43	87,11	68,11	73,10	58,42	86,16	65,95	70,75	58,39	85,91	66,91	71,68	70,91	10,63
Day 4 mouse	14	1604	1400	1596	1650	1550	1330	1532	1694	1552	1365	1564	1672			68,58	87,07	70,80	88,12	71,61	91,65	73,43	85,54	71,20	89,30	71,93	86,66	79,66	8,96
Day 5 mouse	15	2110	2088	2248	3100	2167	2100	2300	3094	2161	2048	2288	3106			49,67	54,17	47,64	41,94	48,55	53,33	46,74	42,02	48,82	55,37	46,81	42,31	48,11	4,60
Day 6 mouse	16	754	708	627	616	760	714	660	603	741	708	620	616			81,23	98,74	99,71	91,28	80,05	97,34	94,08	92,87	81,11	99,03	101,34	91,61	92,37	7,70
Day 1 rat	12	1050	971	950	999	1000	980	975	965	1025	976	970	974			80,33	89,73	90,38	99,20	84,15	89,09	87,96	102,59	82,05	89,41	88,55	101,85	90,44	7,26
Day 2 rat	13	1178	1100	1260	1280	1178	1120	1278	1285	1160	1109	1269	1297			86,76	86,64	82,38	96,33	87,01	85,36	81,46	96,11	88,02	85,93	81,72	95,30	87,75	5,37
Day 3 rat	14	808	800	720	868	803	700	717	850	800	780	717	859			83,81	68,38	95,94	72,78	84,12	78,73	96,40	74,24	84,61	70,05	96,42	73,48	81,58	10,35
Day 4 rat	15	1246	1154	1174	1165	1238	1168	1140	1145	1230	1140	1187	1170			77,77	86,32	84,06	90,99	78,51	85,54	86,83	91,79	79,27	87,90	83,65	89,06	85,14	4,69
Day 5 rat	16	2396	2341	2020	2195	2396	2305	2010	2235	2360	2305	2000	2200			46,83	50,58	56,49	61,64	46,87	51,45	56,82	60,40	47,71	51,54	57,30	60,95	54,05	5,55
Day 6 rat	17	2361	2210	2202	2340	2331	2230	2202	2361	2320	2212	2222	2348			38,75	45,43	43,66	44,40	39,21	44,98	43,61	44,13	40,43	45,16	42,99	45,02	43,15	2,36
		Edar														Xedar/Actb
		1	2	3	4	5	6	7	8	9	10	11	12			1	2	3	4	5	6	7	8	9	10	11	12	MEAN	SD
Day 1 mouse	11	87700	90560	89400	87000	87800	90610	89900	86940	87780	90500	89060	86940			1258,87	1434,94	1048,94	960,68	1261,18	1441,04	1041,08	960,16	1267,55	1433,33	1038,90	968,46	1176,26	194,28
Day 2 mouse	12	85210	88130	86840	80490	85110	88030	86540	80600	85000	88030	86740	80390			2906,96	2255,91	1495,50	1170,93	2922,83	2265,25	1488,62	1166,67	2904,61	2254,22	1488,22	1175,09	1957,90	707,87
Day 3 mouse	13	108100	110800	109800	110600	107900	110800	109800	110800	107900	111000	109800	110600			5214,05	6886,79	6109,18	5541,97	5221,98	6811,04	5916,52	5353,77	5220,78	6781,73	5997,56	5435,52	5874,24	650,92
Day 4 mouse	14	110000	121900	113000	145400	111000	121900	112500	144900	110500	121900	112500	144900			6602,87	7152,86	6637,84	6703,64	6834,84	7531,58	6909,27	6531,29	6824,74	7337,00	6771,74	6616,03	6871,14	313,69
Day 5 mouse	15	104800	113100	107100	130000	105200	112000	107500	130000	105500	113400	107100	131400			1766,82	1468,87	1397,24	1188,06	1718,97	1459,05	1364,35	1193,28	1724,20	1496,58	1371,94	1187,70	1444,76	206,64
Day 6 mouse	16	61250	69910	62520	56230	60840	69500	62090	56000	60100	70110	62830	56430			2618,04	2145,48	2733,65	2227,27	2589,47	2130,25	2600,00	2278,61	2668,02	2144,07	2762,90	2225,65	2426,95	253,63
Day 1 rat	12	84350	87130	85860	99100	84150	87310	85760	99000	84100	87260	85890	99200			1966,67	2058,70	1878,95	1391,39	2062,00	2040,82	1831,79	1441,45	2005,85	2051,23	1843,30	1430,18	1833,53	261,94
Day 2 rat	13	102200	95300	103800	123300	102500	95600	104100	123500	102100	95300	103700	123600			1562,82	1452,73	1570,63	1148,44	1560,27	1424,11	1555,56	1141,63	1585,34	1439,13	1564,22	1131,84	1428,06	181,96
Day 3 rat	14	67720	54700	69080	63170	67550	55110	69120	63100	67690	54640	69130	63120			2038,37	1878,75	2048,61	1603,69	2047,32	2148,57	2058,58	1638,82	2047,50	1930,77	2061,37	1623,98	1927,19	195,96
Day 4 rat	15	96900	99610	98690	106000	97200	99910	98990	105100	97500	100210	99290	104200			2048,96	1918,54	1995,74	1578,54	2057,35	1897,26	2057,02	1607,86	2078,05	1941,23	1973,04	1570,94	1893,71	194,55
Day 5 rat	16	112200	118400	114100	135300	112300	118600	114200	135000	112600	118800	114600	134100			2378,96	1931,65	2166,34	1650,57	2377,71	1962,26	2177,61	1621,48	2411,44	1963,12	2189,50	1648,18	2039,90	290,48
Day 6 rat	17	91490	100400	96130	103900	91390	100300	96030	104200	93790	99900	95530	105700			2335,87	2192,31	2204,81	1815,81	2369,80	2171,30	2203,45	1798,39	2379,74	2189,42	2184,07	1808,77	2137,81	212,44
		Xedar														Xedar/Edar
		1	2	3	4	5	6	7	8	9	10	11	12			1	2	3	4	5	6	7	8	9	10	11	12	MEAN	SD
Day 1 mouse	11	1916000	1930000	1929000	1686000	1917000	1931000	1926000	1687000	1914000	1935000	1923000	1689000			21,85	21,31	21,58	19,38	21,83	21,31	21,42	19,40	21,80	21,38	21,59	19,43	21,02	1,00
Day 2 mouse	12	3718000	2671000	1829000	1555000	3712000	2673000	1831000	1554000	3715000	2669000	1832000	1557000			43,63	30,31	21,06	19,32	43,61	30,36	21,16	19,28	43,71	30,32	21,12	19,37	28,60	10,07
Day 3 mouse	13	9646000	8760000	9848000	8385000	9645000	8759000	9851000	8384000	9648000	8762000	9842000	8387000			89,23	79,06	89,69	75,81	89,39	79,05	89,72	75,67	89,42	78,94	89,64	75,83	83,45	6,44
Day 4 mouse	14	10591000	10014000	10594000	11061000	10594000	10017000	10585000	11064000	10592000	10015000	10591000	11062000			96,28	82,15	93,75	76,07	95,44	82,17	94,09	76,36	95,86	82,16	94,14	76,34	87,07	8,52
Day 5 mouse	15	3728000	3067000	3141000	3683000	3725000	3064000	3138000	3692000	3726000	3065000	3139000	3689000			35,57	27,12	29,33	28,33	35,41	27,36	29,19	28,40	35,32	27,03	29,31	28,07	30,04	3,35
Day 6 mouse	16	1974000	1519000	1714000	1372000	1968000	1521000	1716000	1374000	1977000	1518000	1713000	1371000			32,23	21,73	27,42	24,40	32,35	21,88	27,64	24,54	32,90	21,65	27,26	24,30	26,52	4,17
Day 1 rat	12	2065000	1999000	1785000	1390000	2062000	2000000	1786000	1391000	2056000	2002000	1788000	1393000			24,48	22,94	20,79	14,03	24,50	22,91	20,83	14,05	24,45	22,94	20,82	14,04	20,56	4,16
Day 2 rat	13	1841000	1598000	1979000	1470000	1838000	1595000	1988000	1467000	1839000	1596000	1985000	1468000			18,01	16,77	19,07	11,92	17,93	16,68	19,10	11,88	18,01	16,75	19,14	11,88	16,43	2,87
Day 3 rat	14	1647000	1503000	1475000	1392000	1644000	1504000	1476000	1393000	1638000	1506000	1478000	1395000			24,32	27,48	21,35	22,04	24,34	27,29	21,35	22,08	24,20	27,56	21,38	22,10	23,79	2,48
Day 4 rat	15	2553000	2214000	2343000	1839000	2547000	2216000	2345000	1841000	2556000	2213000	2342000	1838000			26,35	22,23	23,74	17,35	26,20	22,18	23,69	17,52	26,22	22,08	23,59	17,64	22,40	3,33
Day 5 rat	16	5700000	4522000	4376000	3623000	5697000	4523000	4377000	3624000	5691000	4525000	4379000	3626000			50,80	38,19	38,35	26,78	50,73	38,14	38,33	26,84	50,54	38,09	38,21	27,04	38,50	8,80
Day 6 rat	17	5515000	4845000	4855000	4249000	5524000	4842000	4852000	4246000	5521000	4843000	4853000	4247000			60,28	48,26	50,50	40,90	60,44	48,28	50,53	40,75	58,87	48,48	50,80	40,18	49,85	7,18
